# MultiNicheNet: a flexible framework for differential cell-cell communication analysis from multi-sample multi-condition single-cell transcriptomics data

**DOI:** 10.1101/2023.06.13.544751

**Authors:** Robin Browaeys, Jeroen Gilis, Chananchida Sang-Aram, Pieter De Bleser, Levi Hoste, Simon Tavernier, Diether Lambrechts, Ruth Seurinck, Yvan Saeys

## Abstract

Dysregulated cell-cell communication is a hallmark of many disease phenotypes. Due to recent advances in single-cell transcriptomics and computational approaches, it is now possible to study intercellular communication on a genome- and tissue-wide scale. However, most current cell-cell communication inference tools have limitations when analyzing data from multiple samples and conditions. Their main limitation is that they do not address inter-sample heterogeneity adequately, which could lead to false inference. This issue is crucial for analyzing human cohort scRNA-seq datasets, complicating the comparison between healthy and diseased subjects.

Therefore, we developed MultiNicheNet (https://github.com/saeyslab/multinichenetr), a novel framework to better analyze cell-cell communication from multi-sample multi-condition single-cell transcriptomics data. The main goals of MultiNicheNet are inferring the differentially expressed and active ligand-receptor pairs between conditions of interest and predicting the putative downstream target genes of these pairs. To achieve this goal, MultiNicheNet applies the principles of state-of-the-art differential expression algorithms for multi-sample scRNA-seq data. As a result, users can analyze differential cell-cell communication while adequately addressing inter-sample heterogeneity, handling complex multifactorial experimental designs, and correcting for batch effects and covariates. Moreover, MultiNicheNet uses NicheNet-v2, our new and substantially improved version of NicheNet’s ligand-receptor network and ligand-target prior knowledge model.

We applied MultiNicheNet to patient cohort data of several diseases (breast cancer, squamous cell carcinoma, multisystem inflammatory syndrome in children, and lung fibrosis). For these diseases, MultiNicheNet uncovered known and novel aberrant cell-cell signaling processes. We also demonstrated MultiNicheNet’s potential to perform non-trivial analysis tasks, such as studying between- and within-group differences in cell-cell communication dynamics in response to therapy. As a final example, we used MulitNicheNet to elucidate dysregulated intercellular signaling in idiopathic pulmonary fibrosis while correcting batch effects in integrated atlas data.

Given the anticipated increase in multi-sample scRNA-seq datasets due to technological advancements and extensive atlas-building integration efforts, we expect that MultiNicheNet will be a valuable tool to uncover differences in cell-cell communication between healthy and diseased states.
