## Supplementary Table 1 for "MultiNicheNet: a flexible framework for differential cell-cell communication analysis from multi-sample multi-condition single-cell transcriptomics data"

### Sheet: 1A data_source_reference
Supplementary Table 1a: Overview of the databases used for the construction of NicheNet-v2's networks.
Database: the comprehensive database a specific "child" data source was retrieved from.
database	source	reference
cpdb	cpdb_interaction	Kamburov et al. (2013)
cpdb	cpdb_complex	Kamburov et al. (2013)
CytoSig	CytoSig_all	Jiang et al. (2021)
CytoSig	CytoSig_signature	Jiang et al. (2021)
evex_expression	lr_evex_regulation_expression	Van Landeghem et al. (2012)
evex_expression	evex_regulation_expression	Van Landeghem et al. (2012)
evex_signaling	evex_catalysis	Van Landeghem et al. (2012)
evex_signaling	evex_regulation_other	Van Landeghem et al. (2012)
evex_signaling	evex_phosphorylation	Van Landeghem et al. (2012)
evex_signaling	evex_regulation_binding	Van Landeghem et al. (2012)
evex_signaling	evex_binding	Van Landeghem et al. (2012)
harmonizome	harmonizome_KEA	Lachmann and Ma’ayan (2009)
harmonizome	harmonizome_PhosphoSite	Hornbeck et al. (2015)
harmonizome	harmonizome_kinase_substrate_predictions	Rouillard et al. (2016)
harmonizome	harmonizome_DEPOD	Duan et al. (2015)
harmonizome_gr	harmonizome_CHEA	Lachmann et al. (2010)
harmonizome_gr	harmonizome_ENCODE	Consortium (2004)
harmonizome_gr	harmonizome_JASPAR	Mathelier et al. (2014)
harmonizome_gr	harmonizome_TRANSFAC_CUR	Matys et al. (2006)
harmonizome_gr	harmonizome_TRANSFAC	Matys et al. (2006)
harmonizome_gr	harmonizome_GEO_TF	Edgar et al. (2002)
harmonizome_gr	harmonizome_GEO_KINASE	Edgar et al. (2002)
harmonizome_gr	harmonizome_GEO_GENE	Edgar et al. (2002)
harmonizome_gr	harmonizome_MSIGDB_GENE	Subramanian et al. (2005)
HTRIDB	HTRIDB	Bovolenta et al. (2012)
humannet_coexp	humannet_coexp	Hwang et al. (2019)
humannet_ppi	humannet_ppi	Hwang et al. (2019)
Huri	HuRi_lit	Luck et al. (2020)
Huri	HuRi	Luck et al. (2020)
Huri	HuRi_union_specific	Luck et al. (2020)
inweb_inbiomap	inweb_inbio_interaction	Li et al. (2017)
inweb_inbiomap	inweb_inbio_interaction_pathway	Li et al. (2017)
inweb_inbiomap	inweb_inbio_pathway	Li et al. (2017)
KnockTF	KnockTF	Feng et al. (2020)
NicheNet_LT	NicheNet_LT_frequent	Browaeys et al. (2020)
NicheNet_LT	NicheNet_LT_infrequent	Browaeys et al. (2020)
nichenet_verschueren	nichenet_verschueren	Verschueren et al. (2020); Browaeys et al. (2020)
omnipath	omnipath	Türei et al. (2021)
omnipath	omnipath_directional	Türei et al. (2016)
omnipath	omnipath_undirectional	Türei et al. (2016)
omnipath	omnipath_D	Garcia-Alonso et al. (2019)
omnipath	omnipath_ABC	Garcia-Alonso et al. (2019)
ontogenet	ontogenet_coarse	Jojic et al. (2013)
pathwaycommons_expression	lr_pathwaycommons_controls_expression_of	Cerami et al. (2011)
pathwaycommons_expression	pathwaycommons_controls_expression_of	Cerami et al. (2011)
pathwaycommons_signaling	pathwaycommons_controls_phosphorylation_of	Cerami et al. (2011)
pathwaycommons_signaling	pathwaycommons_controls_state_change_of	Cerami et al. (2011)
pathwaycommons_signaling	pathwaycommons_catalysis_precedes	Cerami et al. (2011)
pathwaycommons_signaling	pathwaycommons_controls_transport_of	Cerami et al. (2011)
pathwaycommons_signaling	pathwaycommons_interacts_with	Cerami et al. (2011)
pathwaycommons_signaling	pathwaycommons_in_complex_with	Cerami et al. (2011)
regnetwork	regnetwork_source	Liu et al. (2015)
regnetwork	regnetwork_encode	Liu et al. (2015)
Remap	Remap_1	Hammal et al. (2022)
Remap	Remap_5	Hammal et al. (2022)
trrust	trrust	Han et al. (2015)
vinayagam	vinayagam_ppi	Vinayagam et al. (2011)

### Sheet: 1B data_source_properties
Supplementary Table 1b: Network properties of NicheNet-v2's data sources.
database	source	network	nr_nodes	nr_source_nodes	nr_target_nodes	nr_edges	avg_degree	max_indegree	max_outdegree
omnipath	omnipath	ligand_receptor	1915	1134	991	4496	4.69556	126	23
nichenet_verschueren	nichenet_verschueren	ligand_receptor	463	255	288	490	2.11663	7	12
omnipath	omnipath_directional	signaling	9264	6119	7394	74120	16.0017	374	696
pathwaycommons_signaling	pathwaycommons_controls_phosphorylation_of	signaling	3578	1466	2805	17239	9.63611	285	375
pathwaycommons_signaling	pathwaycommons_controls_state_change_of	signaling	9326	5446	7359	170713	36.6101	740	1635
harmonizome	harmonizome_KEA	signaling	3356	416	3252	11680	6.96067	62	589
harmonizome	harmonizome_PhosphoSite	signaling	2453	331	2332	5754	4.6914	46	318
harmonizome	harmonizome_kinase_substrate_predictions	signaling	3206	76	3179	8318	5.18902	32	1616
vinayagam	vinayagam_ppi	signaling	6131	5575	5416	32488	10.5979	193	120
evex_signaling	evex_regulation_other	signaling	4350	2918	2794	12044	5.53747	227	273
pathwaycommons_signaling	pathwaycommons_catalysis_precedes	signaling	4201	3938	3284	141664	67.443	492	347
pathwaycommons_signaling	pathwaycommons_controls_transport_of	signaling	1624	1095	814	7298	8.98768	183	66
harmonizome	harmonizome_DEPOD	signaling	390	112	285	800	4.10256	16	85
evex_signaling	evex_regulation_binding	signaling	991	476	634	1261	2.5449	37	42
evex_signaling	evex_phosphorylation	signaling	1591	1071	840	4003	5.03206	218	115
evex_signaling	evex_catalysis	signaling	307	136	180	230	1.49837	7	15
cpdb	cpdb_interaction	signaling	7946	7844	7459	165820	41.7367	1056	1043
cpdb	cpdb_complex	signaling	5018	4971	4776	798198	318.134	1331	1302
evex_signaling	evex_binding	signaling	11295	10985	10425	152809	27.0578	676	610
pathwaycommons_signaling	pathwaycommons_in_complex_with	signaling	9232	8927	8374	326119	70.6497	882	773
pathwaycommons_signaling	pathwaycommons_interacts_with	signaling	17904	17844	16973	958638	107.086	2788	2724
Huri	HuRi_lit	signaling	5498	4984	4980	18604	6.76755	388	381
Huri	HuRi	signaling	7583	7511	7221	86891	22.9173	460	441
omnipath	omnipath_undirectional	signaling	6869	6418	6249	25075	7.30092	102	96
inweb_inbiomap	inweb_inbio_interaction_pathway	signaling	4890	4572	4286	41739	17.0712	467	450
inweb_inbiomap	inweb_inbio_pathway	signaling	5898	5609	5026	180560	61.2275	734	627
humannet_ppi	humannet_ppi	signaling	12626	12616	12121	1026082	162.535	1182	1193
Huri	HuRi_union_specific	signaling	3812	3719	3608	17524	9.19412	154	156
inweb_inbiomap	inweb_inbio_interaction	signaling	16477	16408	15639	883847	107.283	9599	9317
harmonizome_gr	harmonizome_CHEA	gene_regulatory	20657	199	20657	381853	36.9708	79	8420
harmonizome_gr	harmonizome_ENCODE	gene_regulatory	21864	181	21864	1597053	146.09	165	20675
harmonizome_gr	harmonizome_JASPAR	gene_regulatory	20751	111	20751	143993	13.8782	57	12272
harmonizome_gr	harmonizome_TRANSFAC_CUR	gene_regulatory	12970	201	12948	98999	15.2658	192	5724
harmonizome_gr	harmonizome_TRANSFAC	gene_regulatory	19007	158	19005	225132	23.6894	58	5673
regnetwork	regnetwork_source	gene_regulatory	20315	1629	20303	200444	19.7336	224	5571
regnetwork	regnetwork_encode	gene_regulatory	10018	119	9992	43660	8.71631	115	2188
trrust	trrust	gene_regulatory	3787	1053	3404	13601	7.18299	149	652
ontogenet	ontogenet_coarse	gene_regulatory	6686	236	6654	29125	8.71223	13	715
HTRIDB	HTRIDB	gene_regulatory	17660	284	17652	50907	5.76523	65	9639
Remap	Remap_1	gene_regulatory	23325	1193	23284	339707	29.1281	417	1008
Remap	Remap_5	gene_regulatory	26448	1193	26442	1693148	128.036	672	4478
harmonizome_gr	harmonizome_GEO_TF	gene_regulatory	18641	109	18641	141508	15.1824	34	7743
harmonizome_gr	harmonizome_GEO_KINASE	gene_regulatory	18809	108	18809	142859	15.1905	41	6396
harmonizome_gr	harmonizome_GEO_GENE	gene_regulatory	20406	338	20404	271809	26.6401	81	5030
harmonizome_gr	harmonizome_MSIGDB_GENE	gene_regulatory	10082	78	10065	33121	6.57032	37	1856
evex_expression	lr_evex_regulation_expression	gene_regulatory	2616	772	2439	10381	7.93654	168	621
evex_expression	evex_regulation_expression	gene_regulatory	3902	2194	2690	10033	5.14249	162	196
pathwaycommons_expression	lr_pathwaycommons_controls_expression_of	gene_regulatory	9159	339	9079	14565	3.18048	41	5699
pathwaycommons_expression	pathwaycommons_controls_expression_of	gene_regulatory	13069	1317	12908	111170	17.0128	180	3103
KnockTF	KnockTF	gene_regulatory	19542	219	19540	176996	18.1144	81	4223
omnipath	omnipath_D	gene_regulatory	7491	118	7446	19278	5.14698	56	506
omnipath	omnipath_ABC	gene_regulatory	5519	277	5451	13745	4.98097	45	395
CytoSig	CytoSig_all	gene_regulatory	14885	109	14879	59721	8.02432	62	1873
CytoSig	CytoSig_signature	gene_regulatory	2816	52	2774	7437	5.28196	27	204
NicheNet_LT	NicheNet_LT_frequent	gene_regulatory	2854	20	2845	4471	3.13315	9	526
NicheNet_LT	NicheNet_LT_infrequent	gene_regulatory	9997	47	9985	25578	5.11714	16	1668
humannet_coexp	humannet_coexp	gene_regulatory	3976	493	3723	10156	5.10865	23	201

### Sheet: 1C data_source_annotation
Supplementary Table 1c: Additional information about NicheNet-v2's data sources.
source	database	type_db	type_interaction	network
omnipath	omnipath	comprehensive_db	directional_ppi	ligand_receptor
nichenet_verschueren	nichenet_verschueren	literature	directional_ppi	ligand_receptor
omnipath_directional	omnipath	comprehensive_db	directional_ppi	signaling
pathwaycommons_controls_phosphorylation_of	pathwaycommons_signaling	comprehensive_db	directional_ppi	signaling
pathwaycommons_controls_state_change_of	pathwaycommons_signaling	comprehensive_db	directional_ppi	signaling
harmonizome_KEA	harmonizome	ptm	directional_ppi	signaling
harmonizome_PhosphoSite	harmonizome	ptm	directional_ppi	signaling
evex_catalysis	evex_signaling	text_mining	other	signaling
pathwaycommons_catalysis_precedes	pathwaycommons_signaling	comprehensive_db	other	signaling
vinayagam_ppi	vinayagam	directional_ppi	directional_ppi	signaling
evex_regulation_other	evex_signaling	text_mining	other	signaling
harmonizome_kinase_substrate_predictions	harmonizome	ptm	directional_ppi	signaling
harmonizome_DEPOD	harmonizome	ptm	directional_ppi	signaling
pathwaycommons_controls_transport_of	pathwaycommons_signaling	comprehensive_db	other	signaling
evex_phosphorylation	evex_signaling	text_mining	directional_ppi	signaling
evex_regulation_binding	evex_signaling	text_mining	other	signaling
omnipath_undirectional	omnipath	comprehensive_db	undirectional_ppi	signaling
pathwaycommons_interacts_with	pathwaycommons_signaling	comprehensive_db	undirectional_ppi	signaling
inweb_inbio_interaction	inweb_inbiomap	comprehensive_db	undirectional_ppi	signaling
cpdb_interaction	cpdb	comprehensive_db	undirectional_ppi	signaling
cpdb_complex	cpdb	comprehensive_db	undirectional_ppi	signaling
evex_binding	evex_signaling	text_mining	undirectional_ppi	signaling
inweb_inbio_interaction_pathway	inweb_inbiomap	comprehensive_db	directional_ppi	signaling
pathwaycommons_in_complex_with	pathwaycommons_signaling	comprehensive_db	undirectional_ppi	signaling
inweb_inbio_pathway	inweb_inbiomap	comprehensive_db	directional_ppi	signaling
HuRi_lit	Huri	PPI	undirectional_ppi	signaling
HuRi	Huri	PPI	undirectional_ppi	signaling
HuRi_union_specific	Huri	PPI	undirectional_ppi	signaling
humannet_ppi	humannet_ppi	PPI	undirectional_ppi	signaling
harmonizome_CHEA	harmonizome_gr	ChIP	ChIP	gene_regulatory
harmonizome_ENCODE	harmonizome_gr	ChIP	ChIP	gene_regulatory
harmonizome_JASPAR	harmonizome_gr	motif	motif	gene_regulatory
harmonizome_TRANSFAC_CUR	harmonizome_gr	motif	motif	gene_regulatory
harmonizome_TRANSFAC	harmonizome_gr	motif	motif	gene_regulatory
regnetwork_source	regnetwork	comprehensive_db	integrated	gene_regulatory
regnetwork_encode	regnetwork	ChIP	ChIP	gene_regulatory
trrust	trrust	literature	literature	gene_regulatory
ontogenet_coarse	ontogenet	prediction	co-expression	gene_regulatory
HTRIDB	HTRIDB	literature	literature	gene_regulatory
Remap_1	Remap	ChIP	ChIP	gene_regulatory
Remap_5	Remap	ChIP	ChIP	gene_regulatory
KnockTF	KnockTF	perturbation	perturbation	gene_regulatory
harmonizome_GEO_TF	harmonizome_gr	perturbation	perturbation	gene_regulatory
harmonizome_GEO_KINASE	harmonizome_gr	perturbation	perturbation	gene_regulatory
harmonizome_GEO_GENE	harmonizome_gr	perturbation	perturbation	gene_regulatory
harmonizome_MSIGDB_GENE	harmonizome_gr	perturbation	perturbation	gene_regulatory
omnipath_ABC	omnipath	comprehensive_db	integrated	gene_regulatory
omnipath_D	omnipath	comprehensive_db	integrated	gene_regulatory
lr_evex_regulation_expression	evex_expression	text_mining	extracellular	gene_regulatory
evex_regulation_expression	evex_expression	text_mining	text_mining	gene_regulatory
lr_pathwaycommons_controls_expression_of	pathwaycommons_expression	comprehensive_db	extracellular	gene_regulatory
pathwaycommons_controls_expression_of	pathwaycommons_expression	comprehensive_db	integrated	gene_regulatory
humannet_coexp	humannet_coexp	prediction	co-expression	gene_regulatory
NicheNet_LT_infrequent	NicheNet_LT	perturbation	ligand-treatment	gene_regulatory
NicheNet_LT_frequent	NicheNet_LT	perturbation	ligand-treatment	gene_regulatory
CytoSig_all	CytoSig	perturbation	ligand-treatment	gene_regulatory
CytoSig_signature	CytoSig	perturbation	ligand-treatment	gene_regulatory

### Sheet: 1D integrated_network_propertie
Supplementary Table 1d: Network properties of NicheNet-v2's integrated networks.
network	nr_nodes	nr_source_nodes	nr_target_nodes	nr_edges	avg_degree	max_indegree	max_outdegree
ligand_receptor	2034	1226	1067	4986	4.90265	129	23
signaling	24824	24728	23817	3923144	316.077	10276	9941
gene_regulatory	30066	5206	30046	4640268	308.672	825	21110

### Sheet: 1E optimized_data_source_weight
Supplementary Table 1e: Final optimized data source weight (median weight of the top 25 settings per fold)
source	weight
cpdb_complex	0.075366
cpdb_interaction	0.0616733
CytoSig_all	0.447727
CytoSig_signature	0.44048
evex_binding	0.29529
evex_catalysis	0.182667
evex_phosphorylation	0.270971
evex_regulation_binding	0.402233
evex_regulation_expression	0.0961798
evex_regulation_other	0.379436
harmonizome_CHEA	0.32422
harmonizome_DEPOD	0.412449
harmonizome_ENCODE	0.0654191
harmonizome_GEO_GENE	0.222988
harmonizome_GEO_KINASE	0.0690658
harmonizome_GEO_TF	0.13357
harmonizome_JASPAR	0.182201
harmonizome_KEA	0.302573
harmonizome_kinase_substrate_predictions	0.246825
harmonizome_MSIGDB_GENE	0.159964
harmonizome_PhosphoSite	0.14095
harmonizome_TRANSFAC	0.355216
harmonizome_TRANSFAC_CUR	0.121266
HTRIDB	0.269182
humannet_coexp	0.117436
humannet_ppi	0.104014
HuRi	0.226911
HuRi_lit	0.08011
HuRi_union_specific	0.274199
inweb_inbio_interaction	0.1147
inweb_inbio_interaction_pathway	0.120097
inweb_inbio_pathway	0.420114
KnockTF	0.808433
lr_evex_regulation_expression	0.380453
lr_pathwaycommons_controls_expression_of	0.230394
NicheNet_LT_frequent	0.253445
NicheNet_LT_infrequent	0.296827
nichenet_verschueren	0.14726
omnipath	0.163166
omnipath_ABC	0.51697
omnipath_D	0.230377
omnipath_directional	0.406457
omnipath_undirectional	0.204587
ontogenet_coarse	0.41187
pathwaycommons_catalysis_precedes	0.281517
pathwaycommons_controls_expression_of	0.26033
pathwaycommons_controls_phosphorylation_of	0.313392
pathwaycommons_controls_state_change_of	0.487527
pathwaycommons_controls_transport_of	0.0758102
pathwaycommons_in_complex_with	0.340791
pathwaycommons_interacts_with	0.120076
regnetwork_encode	0.471075
regnetwork_source	0.0831117
Remap_1	0.109363
Remap_5	0.0355359
trrust	0.197368
vinayagam_ppi	0.255195

### Sheet: 1F optimized_hyperparameters
Supplementary Table 1f: Final optimized hyperparameter values (median value of the top 25 settings per fold)
parameter	value
damping_factor	0.830079
gr_hub	0.0525457
lr_sig_hub	0.0850207
ltf_cutoff	0.919667
